# A Toolbox for *Neisseria meningitidis*: Gene Editing, Complementation and Labelling

**DOI:** 10.1101/2024.03.14.585072

**Authors:** Morgane Wuckelt, Audrey Laurent, Clémence Mouville, Julie Meyer, Anne Jamet, Hervé Lecuyer, Xavier Nassif, Emmanuelle Bille, Vladimir Pelicic, Mathieu Coureuil

## Abstract

The efficient transformation of *Neisseria meningitidis* and *Neisseria gonorrhoeae* facilitates the rapid construction of bacterial mutants with insertion of antibiotic resistance cassettes. However, this strategy limits the construction of strains with multiple mutations. Recent advances in markerless strategies for *Neisseria* species have enabled the construction of mutants without antibiotic resistance markers. However, these innovative approaches have potential limitations related to the selection strategy or the possible occurrence of spontaneous mutations in the selection marker genes. In addition, complementation tools or labelling strategies for *N. meningitidis* are also lacking. In this study, we have introduced new tools for markerless mutation, genetic complementation and labelling in *N. meningitidis*, thus improving the research possibilities for understanding and tackling these pathogens.
