## supplementary dataset for "A Toolbox for *Neisseria meningitidis*: Gene Editing, Complementation and Labelling"

### Sheet: Legend
	Genome annotated on https://mage.genoscope.cns.fr/
	Date: 6 June 2023
	NMV_2142	-
	NMV_2143	putative SspB-like protein
	NMV_1699	igA
	NMV_1700	trpB
	identities were compared to the sequence obtained from the Nem8013 genome

### Sheet: Genomic Object Editor NMV_2142
NbGeneQ	NbGeneB	Organism	Label	Gene	Product	Evidence	maxLrap	minLrap	Ident %	Eval	OrderQ	OrderB	BeginQ	EndQ	LengthQ	BeginB	EndB	LengthB
84	85	Neisseria gonorrhoeae FA 1090	NGO2133	_	conserved hypothetical protein	automatic	0.822222	1	95.95	6.97718e-74	1	1	1	148	148	33	180	180
146	149	Neisseria gonorrhoeae MS11	AKCHv1_11037	_	conserved protein of unknown function	automatic	0.82222	1	95.95	4e-93	1	1	1	148	148	33	180	180
65	66	Neisseria gonorrhoeae NCCP11945	NGK_2607	_	conserved hypothetical protein	automatic	0.870588	1	96.62	2.39148e-74	1	1	1	148	148	23	170	170
84	84	Neisseria gonorrhoeae TUM19854	TUM19854C_21130	_	hypothetical protein	automatic	1	1	95.3	8.9e-73	1	1	1	148	148	1	148	148
149	150	Neisseria meningitidis 053442	NMCC_0265	_	conserved hypothetical protein	automatic	0.822222	1	98.65	3.23384e-76	1	1	1	148	148	33	180	180
76	76	Neisseria meningitidis 06-178	CCD82_12215	_	glutamyl-tRNA amidotransferase	automatic	0.82222	1	99.32	6e-97	1	1	1	148	148	33	180	180
52	54	Neisseria meningitidis 09-292	CCD83_12425	_	glutamyl-tRNA amidotransferase	automatic	0.82222	1	99.32	6e-97	1	1	1	148	148	33	180	180
75	75	Neisseria meningitidis 11-14	CCD85_12125	_	glutamyl-tRNA amidotransferase	automatic	0.82222	1	99.32	6e-97	1	1	1	148	148	33	180	180
76	76	Neisseria meningitidis 11-7	CCD84_12150	_	glutamyl-tRNA amidotransferase	automatic	0.82222	1	99.32	6e-97	1	1	1	148	148	33	180	180
76	76	Neisseria meningitidis 12-176	CCD86_12170	_	glutamyl-tRNA amidotransferase	automatic	0.82222	1	99.32	6e-97	1	1	1	148	148	33	180	180
75	75	Neisseria meningitidis 12-221	CCD87_12060	_	GatB/YqeY domain-containing protein	automatic	0.82222	1	99.32	6e-97	1	1	1	148	148	33	180	180
77	77	Neisseria meningitidis 12-330	CCD88_12200	_	glutamyl-tRNA amidotransferase	automatic	0.82222	1	99.32	6e-97	1	1	1	148	148	33	180	180
76	76	Neisseria meningitidis 13-600	CCD89_12205	_	glutamyl-tRNA amidotransferase	automatic	0.82222	1	99.32	6e-97	1	1	1	148	148	33	180	180
76	76	Neisseria meningitidis 14-563	CCD90_12190	_	glutamyl-tRNA amidotransferase	automatic	0.82222	1	99.32	6e-97	1	1	1	148	148	33	180	180
295	297	Neisseria meningitidis 331401	AN159_10105	_	glutamyl-tRNA amidotransferase	automatic	1	1	99.32	6e-97	1	1	1	148	148	1	148	148
144	142	Neisseria meningitidis 38277	AT729_01980	_	hypothetical protein	automatic	1	1	100	5e-98	1	1	1	148	148	1	148	148
139	135	Neisseria meningitidis 510612	NMA510612_0547	_	hypothetical protein	automatic	0.87059	1	100	1e-97	1	1	1	148	148	23	170	170
76	76	Neisseria meningitidis 95-134	CCD80_12215	_	glutamyl-tRNA amidotransferase	automatic	0.82222	1	99.32	6e-97	1	1	1	148	148	33	180	180
75	75	Neisseria meningitidis 98-182	CCD81_12265	_	glutamyl-tRNA amidotransferase	automatic	0.82222	1	99.32	6e-97	1	1	1	148	148	33	180	180
322	329	Neisseria meningitidis alpha14	NMO0220	_	conserved hypothetical protein	automatic	0.822222	1	100	2.94528e-77	1	1	1	148	148	33	180	180
108	111	Neisseria meningitidis AUSMDU00005726	GJE05_11035	_	GatB/YqeY domain-containing protein	automatic	0.82222	1	99.32	6e-97	1	1	1	148	148	33	180	180
226	227	Neisseria meningitidis AUSMDU00010537	GJE04_08650	_	GatB/YqeY domain-containing protein	automatic	0.82222	1	100	1e-97	1	1	1	148	148	33	180	180
188	190	Neisseria meningitidis B6116/77	B6116_00184	_	hypothetical protein	automatic	1	1	99.32	2e-97	1	1	1	148	148	1	148	148
89	91	Neisseria meningitidis COL-201504-11	BFO62_10160	_	glutamyl-tRNA amidotransferase	automatic	1	1	99.32	2e-97	1	1	1	148	148	1	148	148
169	172	Neisseria meningitidis DE10444	DE10444_1871	_	GatB/Yqey domain protein	automatic	1	1	99.32	2e-97	1	1	1	148	148	1	148	148
225	225	Neisseria meningitidis DE8555	DE8555_1930	_	GatB/Yqey domain protein	automatic	1	1	99.32	2e-97	1	1	1	148	148	1	148	148
174	175	Neisseria meningitidis DE8669	DE8669_1937	_	GatB/Yqey domain protein	automatic	1	1	100	5e-98	1	1	1	148	148	1	148	148
106	109	Neisseria meningitidis FAM18	NMC1922	_	conserved hypothetical protein	automatic	0.905405	1	99.25	3.94669e-69	1	1	15	148	148	1	134	134
136	133	Neisseria meningitidis FDAARGOS_209	A6J48_06085	_	GatB/YqeY domain-containing protein	automatic	0.82222	1	99.32	6e-97	1	1	1	148	148	33	180	180
154	155	Neisseria meningitidis FDAARGOS_210	A6J49_01415	_	GatB/YqeY domain-containing protein	automatic	0.82222	1	97.97	1e-95	1	1	1	148	148	33	180	180
205	202	Neisseria meningitidis FDAARGOS_211	A6J50_06705	_	GatB/YqeY domain-containing protein	automatic	0.82222	1	99.32	6e-97	1	1	1	148	148	33	180	180
71	72	Neisseria meningitidis FDAARGOS_212	A6J51_05190	_	GatB/YqeY domain-containing protein	automatic	0.82222	1	99.32	6e-97	1	1	1	148	148	33	180	180
65	66	Neisseria meningitidis FDAARGOS_214	A6J53_05470	_	GatB/YqeY domain-containing protein	automatic	0.82222	1	99.32	7e-97	1	1	1	148	148	33	180	180
204	201	Neisseria meningitidis FDAARGOS_215	A6J54_04130	_	GatB/YqeY domain-containing protein	automatic	0.82222	1	99.32	6e-97	1	1	1	148	148	33	180	180
90	93	Neisseria meningitidis L91543	QP84_002995	_	glutamyl-tRNA amidotransferase	automatic	1	1	99.32	2e-97	1	1	1	148	148	1	148	148
176	177	Neisseria meningitidis LNP21362	N875_05430	_	aspartyl-tRNA amidotransferase subunit B	automatic	0.82222	1	97.97	9e-96	1	1	1	148	148	33	180	180
106	108	Neisseria meningitidis LNP24198	H7969_08330	_	GatB/YqeY domain-containing protein	automatic	1	1	98.65	8e-97	1	1	1	148	148	1	148	148
178	178	Neisseria meningitidis M0579	M0579_01221	_	hypothetical protein	automatic	1	1	100	5e-98	1	1	1	148	148	1	148	148
89	91	Neisseria meningitidis M07149	A6L17_08365	_	glutamyl-tRNA amidotransferase	automatic	1	1	100	5e-98	1	1	1	148	148	1	148	148
171	174	Neisseria meningitidis MC58	NMB1951	_	conserved hypothetical protein	automatic	0.822222	1	97.97	7.65522e-76	1	1	1	148	148	33	180	180
179	178	Neisseria meningitidis NZ-05/33	NMBNZ0533_0375	_	GatB/Yqey domain protein	automatic	0.82222	1	100	1e-97	1	1	1	148	148	33	180	180
195	193	Neisseria meningitidis WUE 2594	NMAA_0206	_	Aspartyl/glutamyl-tRNA(Asn/Gln) amidotransferase subunit B Asp/Glu-ADT subunit B	automatic	0.82222	1	100	1e-97	1	1	1	148	148	33	180	180
224	224	Neisseria meningitidis WUE2121	WUE2121_1941	_	GatB/Yqey domain protein	automatic	1	1	99.32	2e-97	1	1	1	148	148	1	148	148
294	294	Neisseria meningitidis Z2491	NMA0501	_	conserved hypothetical protein	automatic	1	1	99.32	8.69096e-77	1	1	1	148	148	1	148	148

### Sheet: Genomic Object Editor NMV_2143
NbGeneQ	NbGeneB	Organism	Label	Gene	Product	Evidence	maxLrap	minLrap	Ident %	Eval	OrderQ	OrderB	BeginQ	EndQ	LengthQ	BeginB	EndB	LengthB
84	85	Neisseria gonorrhoeae FA 1090	NGO2131	_	putative SspB-like protein	automatic	1	1	96.15	1.79696e-72	1	1	1	130	130	1	130	130
146	149	Neisseria gonorrhoeae MS11	AKCHv1_11038	sspB	Stringent starvation protein B homolog	automatic	1	1	96.15	3e-92	1	1	1	130	130	1	130	130
65	66	Neisseria gonorrhoeae NCCP11945	NGK_2605	_	putative SspB-like protein	automatic	1	1	96.15	1.79563e-72	1	1	1	130	130	1	130	130
84	84	Neisseria gonorrhoeae TUM19854	TUM19854C_21120	_	stringent starvation protein B	automatic	1	1	96.2	5e-72	1	1	1	130	130	1	130	130
149	150	Neisseria meningitidis 053442	NMCC_0263	_	putative SspB-like protein	validated	0.715385	1	97.85	5.43536e-50	1	1	38	130	130	1	93	93
76	76	Neisseria meningitidis 06-178	CCD82_12205	_	stringent starvation protein B	automatic	1	1	96.92	7e-94	1	1	1	130	130	1	130	130
52	54	Neisseria meningitidis 09-292	CCD83_12415	_	stringent starvation protein B	automatic	1	1	96.92	7e-94	1	1	1	130	130	1	130	130
75	75	Neisseria meningitidis 11-14	CCD85_12115	_	stringent starvation protein B	automatic	1	1	96.92	7e-94	1	1	1	130	130	1	130	130
76	76	Neisseria meningitidis 11-7	CCD84_12140	_	stringent starvation protein B	automatic	1	1	96.92	7e-94	1	1	1	130	130	1	130	130
76	76	Neisseria meningitidis 12-176	CCD86_12160	_	stringent starvation protein B	automatic	1	1	96.92	7e-94	1	1	1	130	130	1	130	130
75	75	Neisseria meningitidis 12-221	CCD87_12055	_	ClpXP protease specificity-enhancing factor	automatic	1	1	96.92	7e-94	1	1	1	130	130	1	130	130
77	77	Neisseria meningitidis 12-330	CCD88_12190	_	stringent starvation protein B	automatic	1	1	96.92	7e-94	1	1	1	130	130	1	130	130
76	76	Neisseria meningitidis 13-600	CCD89_12195	_	stringent starvation protein B	automatic	1	1	96.92	7e-94	1	1	1	130	130	1	130	130
76	76	Neisseria meningitidis 14-563	CCD90_12180	_	stringent starvation protein B	automatic	1	1	96.92	7e-94	1	1	1	130	130	1	130	130
295	297	Neisseria meningitidis 331401	AN159_10095	_	peptidase	automatic	1	1	97.69	1e-93	1	1	1	130	130	1	130	130
144	142	Neisseria meningitidis 38277	AT729_01981	sspB	Stringent starvation protein B	automatic	1	1	98.46	9e-95	1	1	1	130	130	1	130	130
139	135	Neisseria meningitidis 510612	NMA510612_0544	regG	ClpXP protease specificity-enhancing factor	automatic	1	1	97.69	1e-93	1	1	1	130	130	1	130	130
76	76	Neisseria meningitidis 95-134	CCD80_12205	_	stringent starvation protein B	automatic	1	1	96.92	7e-94	1	1	1	130	130	1	130	130
75	75	Neisseria meningitidis 98-182	CCD81_12255	_	stringent starvation protein B	automatic	1	1	96.92	7e-94	1	1	1	130	130	1	130	130
322	329	Neisseria meningitidis alpha14	NMO0218	_	putative SspB-like protein	automatic	1	1	98.46	1.86724e-74	1	1	1	130	130	1	130	130
108	111	Neisseria meningitidis AUSMDU00005726	GJE05_11030	_	ClpXP protease specificity-enhancing factor	automatic	1	1	96.92	7e-94	1	1	1	130	130	1	130	130
226	227	Neisseria meningitidis AUSMDU00010537	GJE04_08655	_	ClpXP protease specificity-enhancing factor	automatic	1	1	96.15	8e-93	1	1	1	130	130	1	130	130
188	190	Neisseria meningitidis B6116/77	B6116_00185	sspB	Stringent starvation protein B-like protein	automatic	1	1	99.23	2e-95	1	1	1	130	130	1	130	130
89	91	Neisseria meningitidis COL-201504-11	BFO62_10170	_	ClpXP protease specificity-enhancing factor	automatic	1	1	97.69	5e-94	1	1	1	130	130	1	130	130
169	172	Neisseria meningitidis DE10444	DE10444_1872	_	stringent starvation protein B	automatic	1	1	96.92	7e-94	1	1	1	130	130	1	130	130
225	225	Neisseria meningitidis DE8555	DE8555_1932	_	stringent starvation protein B	automatic	0.86093	1	98.46	2e-94	1	1	1	130	130	22	151	151
174	175	Neisseria meningitidis DE8669	DE8669_1939	sspB	stringent starvation protein B	automatic	1	1	98.46	9e-95	1	1	1	130	130	1	130	130
106	109	Neisseria meningitidis FAM18	NMC1924	_	putative SspB-like protein	automatic	0.860927	1	98.46	1.91147e-74	1	1	1	130	130	22	151	151
136	133	Neisseria meningitidis FDAARGOS_209	A6J48_06095	_	ClpXP protease specificity-enhancing factor	automatic	1	1	97.69	1e-93	1	1	1	130	130	1	130	130
154	155	Neisseria meningitidis FDAARGOS_210	A6J49_01410	_	ClpXP protease specificity-enhancing factor	automatic	1	1	98.46	9e-95	1	1	1	130	130	1	130	130
205	202	Neisseria meningitidis FDAARGOS_211	A6J50_06700	_	ClpXP protease specificity-enhancing factor	automatic	1	1	98.46	9e-95	1	1	1	130	130	1	130	130
71	72	Neisseria meningitidis FDAARGOS_212	A6J51_05180	_	ClpXP protease specificity-enhancing factor	automatic	1	1	98.46	9e-95	1	1	1	130	130	1	130	130
65	66	Neisseria meningitidis FDAARGOS_214	A6J53_05465	_	ClpXP protease specificity-enhancing factor	automatic	1	1	98.46	9e-95	1	1	1	130	130	1	130	130
204	201	Neisseria meningitidis FDAARGOS_215	A6J54_04125	_	ClpXP protease specificity-enhancing factor	automatic	1	1	98.46	9e-95	1	1	1	130	130	1	130	130
90	93	Neisseria meningitidis L91543	QP84_003005	_	ClpXP protease specificity-enhancing factor	automatic	1	1	98.46	8e-95	1	1	1	130	130	1	130	130
176	177	Neisseria meningitidis LNP21362	N875_05440	_	peptidase	automatic	1	1	98.46	8e-95	1	1	1	130	130	1	130	130
106	108	Neisseria meningitidis LNP24198	H7969_08340	_	ClpXP protease specificity-enhancing factor	automatic	1	1	98.46	8e-95	1	1	1	130	130	1	130	130
178	178	Neisseria meningitidis M0579	M0579_01220	sspB	Stringent starvation protein B-like protein	automatic	1	1	98.46	9e-95	1	1	1	130	130	1	130	130
89	91	Neisseria meningitidis M07149	A6L17_08355	_	ClpXP protease specificity-enhancing factor	automatic	1	1	96.15	8e-93	1	1	1	130	130	1	130	130
171	174	Neisseria meningitidis MC58	NMB1952	_	putative SspB-like protein	automatic	1	1	98.46	1.97137e-74	1	1	1	130	130	1	130	130
179	178	Neisseria meningitidis NZ-05/33	NMBNZ0533_0374	sspB	stringent starvation protein B	automatic	1	1	98.46	8e-95	1	1	1	130	130	1	130	130
195	193	Neisseria meningitidis WUE 2594	NMAA_0205	_	putative SspB-like protein	automatic	1	1	97.69	1e-93	1	1	1	130	130	1	130	130
224	224	Neisseria meningitidis WUE2121	WUE2121_1943	_	stringent starvation protein B	automatic	0.86093	1	98.46	2e-94	1	1	1	130	130	22	151	151
294	294	Neisseria meningitidis Z2491	NMA0499	_	putative SspB-like protein	automatic	1	1	97.69	1.60399e-73	1	1	1	130	130	1	130	130

### Sheet: Genomic Object Editor NMV_1699
NbGeneQ	NbGeneB	Organism	Label	Gene	Product	Evidence	maxLrap	minLrap	Ident %	Eval	OrderQ	OrderB	BeginQ	EndQ	LengthQ	BeginB	EndB	LengthB
177	180	Neisseria gonorrhoeae FA 1090	NGO0275	iga	IgA-specific serine endopeptidase (IgA protease)	automatic	1.00565	1.03222	82.9	0	1	1	1	1552	1552	1	1593	1593
151	153	Neisseria gonorrhoeae MS11	AKCHv1_10699	iga	IgA-specific serine endopeptidase autotransporter	automatic	1.01804	1.03133	81.9	0	1	1	1	1552	1552	1	1532	1532
131	133	Neisseria gonorrhoeae NCCP11945	NGK_0419	iga	IgA-specific serine endopeptidase (IgA protease)	automatic	1.00565	1.03222	83.33	0	1	1	1	1552	1552	1	1593	1593
152	155	Neisseria gonorrhoeae TUM19854	TUM19854C_03220	_	peptidase	automatic	1.00565	1.03222	83.3	0	1	1	1	1552	1552	1	1593	1593
232	235	Neisseria meningitidis 053442	NMCC_0659	iga	IgA-specific serine endopeptidase (IgA protease)	automatic	0.738668	0.850515	84.32	0	1	1	29	1331	1552	1	1289	1787
41	43	Neisseria meningitidis 06-178	CCD82_01940	_	peptidase	automatic	1.00644	1.00774	94.05	0	1	1	1	1552	1552	1	1550	1550
73	78	Neisseria meningitidis 09-292	CCD83_02070	_	peptidase	automatic	1.00644	1.00774	93.92	0	1	1	1	1552	1552	1	1550	1550
41	43	Neisseria meningitidis 11-14	CCD85_01950	_	peptidase	automatic	1.00644	1.00774	94.05	0	1	1	1	1552	1552	1	1550	1550
41	44	Neisseria meningitidis 11-7	CCD84_01955	_	peptidase	automatic	1.00644	1.00774	94.05	0	1	1	1	1552	1552	1	1550	1550
41	43	Neisseria meningitidis 12-176	CCD86_01935	_	peptidase	automatic	1.00644	1.00774	94.05	0	1	1	1	1552	1552	1	1550	1550
73	75	Neisseria meningitidis 12-221	CCD87_01965	_	autotransporter domain-containing protein	automatic	0.96972	1.00804	93.82	0	1	1	58	1552	1552	1	1493	1493
41	43	Neisseria meningitidis 12-330	CCD88_01935	_	peptidase	automatic	1.00644	1.00774	94.05	0	1	1	1	1552	1552	1	1550	1550
41	43	Neisseria meningitidis 13-600	CCD89_01935	_	peptidase	automatic	1.00644	1.00774	94.05	0	1	1	1	1552	1552	1	1550	1550
41	43	Neisseria meningitidis 14-563	CCD90_01955	_	peptidase	automatic	1.00644	1.00774	94.05	0	1	1	1	1552	1552	1	1550	1550
151	153	Neisseria meningitidis 331401	AN159_00735	_	peptidase	automatic	1.00055	1.16753	81.07	0	1	1	1	1552	1552	1	1811	1811
128	128	Neisseria meningitidis 38277	AT729_01584	iga_1	IgA-specific serine endopeptidase autotransporter precursor	automatic	1.00055	1.16753	80.35	0	1	1	1	1552	1552	1	1811	1811
160	164	Neisseria meningitidis 510612	NMA510612_1014	iga	IgA-specific serine endopeptidase (IgA protease)	automatic	0.9757	1.00902	78.16	0	1	1	1	1306	1552	1	1565	1605
160	164	Neisseria meningitidis 510612	NMA510612_1013	iga1	igA1 protease	automatic	0.13402	1	99.04	2e-132	3	1	1345	1552	1552	1	208	208
41	44	Neisseria meningitidis 95-134	CCD80_01960	_	peptidase	automatic	1.00644	1.00774	94.05	0	1	1	1	1552	1552	1	1550	1550
73	76	Neisseria meningitidis 98-182	CCD81_01970	_	peptidase	automatic	1.00644	1.00774	94.05	0	1	1	1	1552	1552	1	1550	1550
236	234	Neisseria meningitidis alpha14	NMO0592	iga	IgA-specific serine endopeptidase (IgA protease)	automatic	0.739083	0.872423	78.58	0	1	1	1	1331	1552	1	1342	1832
73	76	Neisseria meningitidis AUSMDU00005726	GJE05_01805	_	autotransporter domain-containing protein	automatic	1.00644	1.00774	94.05	0	1	1	1	1552	1552	1	1550	1550
188	188	Neisseria meningitidis AUSMDU00010537	GJE04_01810	_	autotransporter domain-containing protein	automatic	1	1.01031	97.26	0	1	1	1	1552	1552	1	1568	1568
189	193	Neisseria meningitidis B6116/77	B6116_01053	iga_2	IgA-specific serine endopeptidase autotransporter precursor	automatic	1	1	98.26	0	1	1	1	1552	1552	1	1552	1552
189	193	Neisseria meningitidis COL-201504-11	BFO62_03470	_	peptidase	automatic	1	1.01031	97.26	0	1	1	1	1552	1552	1	1568	1568
159	164	Neisseria meningitidis DE10444	DE10444_1478	iga1	IgA-specific serine endopeptidase	automatic	1.00644	1.00774	93.92	0	1	1	1	1552	1552	1	1550	1550
188	189	Neisseria meningitidis DE8555	DE8555_0641	iga1	IgA-specific serine endopeptidase	automatic	1	1.00515	97.76	0	1	1	1	1552	1552	1	1560	1560
160	160	Neisseria meningitidis DE8669	DE8669_0723	_	IgA-specific serine endopeptidase	automatic	1	1.17719	78.11	0	1	1	1	1552	1552	1	1827	1827
300	295	Neisseria meningitidis FAM18	NMC0651	iga	IgA-specific serine endopeptidase (IgA protease)	automatic	1	1.01031	97.26	0	1	1	1	1552	1552	1	1568	1568
41	43	Neisseria meningitidis FDAARGOS_209	A6J48_03845	_	peptidase	automatic	1.00055	1.1701	81	0	1	1	1	1552	1552	1	1815	1815
121	121	Neisseria meningitidis FDAARGOS_210	A6J49_08920	_	peptidase	automatic	1.00055	1.16753	80.52	0	1	1	1	1552	1552	1	1811	1811
13	13	Neisseria meningitidis FDAARGOS_211	A6J50_00980	_	autotransporter domain-containing protein	automatic	1.01224	1.02814	87.14	0	1	1	1	1552	1552	1	1528	1528
19	20	Neisseria meningitidis FDAARGOS_212	A6J51_00050	_	peptidase	automatic	0.82152	0.99299	96.47	0	1	1	294	1552	1552	10	1284	1284
19	20	Neisseria meningitidis FDAARGOS_212	A6J51_00050	_	peptidase	automatic	0.17204	0.96739	100	0	2	1	29	295	1552	1	267	276
13	13	Neisseria meningitidis FDAARGOS_214	A6J53_08395	_	autotransporter domain-containing protein	automatic	1.00644	1.00709	94.75	0	1	1	1	1552	1552	1	1551	1551
13	13	Neisseria meningitidis FDAARGOS_215	A6J54_11650	_	autotransporter domain-containing protein	automatic	1.01224	1.02814	87.14	0	1	1	1	1552	1552	1	1528	1528
190	195	Neisseria meningitidis L91543	QP84_007645	_	peptidase	automatic	1	1.01031	97.26	0	1	1	1	1552	1552	1	1568	1568
157	158	Neisseria meningitidis LNP21362	N875_03520	_	peptidase	automatic	1.00055	1.1701	80.29	0	1	1	1	1552	1552	1	1815	1815
181	183	Neisseria meningitidis LNP24198	H7969_01745	iga	IgA-specific serine endopeptidase autotransporter	automatic	1	1.01031	97.26	0	1	1	1	1552	1552	1	1568	1568
160	163	Neisseria meningitidis M0579	M0579_01606	iga_2	IgA-specific serine endopeptidase autotransporter precursor	automatic	1	1.17719	78.11	0	1	1	1	1552	1552	1	1827	1827
191	191	Neisseria meningitidis M07149	A6L17_03660	_	peptidase	automatic	1	1.01031	97.26	0	1	1	1	1552	1552	1	1568	1568
151	151	Neisseria meningitidis MC58	NMB0700	iga	IgA-specific serine endopeptidase (IgA protease)	automatic	0.7427	0.868557	84.05	0	1	1	1	1331	1552	1	1317	1815
152	157	Neisseria meningitidis NZ-05/33	NMBNZ0533_0747	iga	_	automatic	0.53866	0.99761	90.55	0	1	1	1	825	1552	1	836	838
152	157	Neisseria meningitidis NZ-05/33	NMBNZ0533_0747	iga	_	automatic	0.63853	0.98902	67.51	0	2	1	826	1552	1552	12	1002	1002
151	153	Neisseria meningitidis WUE 2594	NMAA_0537	iga	IgA-specific serine endopeptidase (IgA protease)	automatic	1.00055	1.16753	81.18	0	1	1	1	1552	1552	1	1811	1811
187	188	Neisseria meningitidis WUE2121	WUE2121_0642	iga1	IgA-specific serine endopeptidase	automatic	1	1.01031	97.26	0	1	1	1	1552	1552	1	1568	1568
154	157	Neisseria meningitidis Z2491	NMA0905	iga	IgA-specific serine endopeptidase (IgA protease)	automatic	1.00056	1.14304	84.05	0	1	1	1	1552	1552	1	1773	1773

### Sheet: Genomic Object Editor NMV_1700
Synteny	NbGeneQ	NbGeneB	Organism	Label	Gene	Product	Evidence	maxLrap	minLrap	Ident %	Eval	OrderQ	OrderB	BeginQ	EndQ	LengthQ	BeginB	EndB	LengthB
	177	180	Neisseria gonorrhoeae FA 1090	NGO0274	trpB	tryptophan synthase beta chain	automatic	1	1	95.5	8.14201e-227	1	1	1	400	400	1	400	400
	151	153	Neisseria gonorrhoeae MS11	AKCHv1_10700	trpB	tryptophan synthase subunit beta	automatic	1	1	95.5	0	1	1	1	400	400	1	400	400
	131	133	Neisseria gonorrhoeae NCCP11945	NGK_0418	trpB	tryptophan synthase beta chain	automatic	1	1	95.75	2.11412e-227	1	1	1	400	400	1	400	400
	152	155	Neisseria gonorrhoeae TUM19854	TUM19854C_03210	trpB	tryptophan synthase beta chain	automatic	1	1	95.8	3.8e-227	1	1	1	400	400	1	400	400
	232	235	Neisseria meningitidis 053442	NMCC_0658	trpB	tryptophan synthase beta chain	automatic	1	1	98	4.808e-232	1	1	1	400	400	1	400	400
	41	43	Neisseria meningitidis 06-178	CCD82_01935	_	tryptophan synthase subunit beta	automatic	1	1	99.25	0	1	1	1	400	400	1	400	400
	73	78	Neisseria meningitidis 09-292	CCD83_02065	_	tryptophan synthase subunit beta	automatic	1	1	99.25	0	1	1	1	400	400	1	400	400
	41	43	Neisseria meningitidis 11-14	CCD85_01945	_	tryptophan synthase subunit beta	automatic	1	1	99.25	0	1	1	1	400	400	1	400	400
	41	44	Neisseria meningitidis 11-7	CCD84_01950	_	tryptophan synthase subunit beta	automatic	1	1	99.25	0	1	1	1	400	400	1	400	400
	41	43	Neisseria meningitidis 12-176	CCD86_01930	_	tryptophan synthase subunit beta	automatic	1	1	99.25	0	1	1	1	400	400	1	400	400
	73	75	Neisseria meningitidis 12-221	CCD87_01955	trpB	tryptophan synthase subunit beta	automatic	1	1	99.25	0	1	1	1	400	400	1	400	400
	41	43	Neisseria meningitidis 12-330	CCD88_01930	trpB	tryptophan synthase subunit beta	automatic	1	1	99.25	0	1	1	1	400	400	1	400	400
	41	43	Neisseria meningitidis 13-600	CCD89_01930	trpB	tryptophan synthase subunit beta	automatic	1	1	99.25	0	1	1	1	400	400	1	400	400
	41	43	Neisseria meningitidis 14-563	CCD90_01950	_	tryptophan synthase subunit beta	automatic	1	1	99.25	0	1	1	1	400	400	1	400	400
	151	153	Neisseria meningitidis 331401	AN159_00730	_	tryptophan synthase subunit beta	automatic	1	1	97.75	0	1	1	1	400	400	1	400	400
	128	128	Neisseria meningitidis 38277	AT729_01585	trpB	Tryptophan synthase beta chain	automatic	1	1	99.75	0	1	1	1	400	400	1	400	400
	160	164	Neisseria meningitidis 510612	NMA510612_1012	trpB	tryptophan synthase subunit beta	automatic	1	1	97.75	0	1	1	1	400	400	1	400	400
	41	44	Neisseria meningitidis 95-134	CCD80_01955	trpB	tryptophan synthase subunit beta	automatic	1	1	99.25	0	1	1	1	400	400	1	400	400
	73	76	Neisseria meningitidis 98-182	CCD81_01965	_	tryptophan synthase subunit beta	automatic	1	1	99.25	0	1	1	1	400	400	1	400	400
	236	234	Neisseria meningitidis alpha14	NMO0591	trpB	tryptophan synthase beta chain	automatic	1	1	99	1.59804e-235	1	1	1	400	400	1	400	400
	73	76	Neisseria meningitidis AUSMDU00005726	GJE05_01800	trpB	tryptophan synthase subunit beta	automatic	1	1	99.25	0	1	1	1	400	400	1	400	400
	188	188	Neisseria meningitidis AUSMDU00010537	GJE04_01805	trpB	tryptophan synthase subunit beta	automatic	1	1	97.75	0	1	1	1	400	400	1	400	400
	189	193	Neisseria meningitidis B6116/77	B6116_01052	trpB	Tryptophan synthase beta chain	automatic	1	1	99.5	0	1	1	1	400	400	1	400	400
	189	193	Neisseria meningitidis COL-201504-11	BFO62_03465	_	tryptophan synthase subunit beta	automatic	1	1	97.75	0	1	1	1	400	400	1	400	400
	159	164	Neisseria meningitidis DE10444	DE10444_1479	trpB	tryptophan synthase, beta subunit	automatic	1	1	99.25	0	1	1	1	400	400	1	400	400
	188	189	Neisseria meningitidis DE8555	DE8555_0640	trpB	tryptophan synthase, beta subunit	automatic	1	1	97.75	0	1	1	1	400	400	1	400	400
	160	160	Neisseria meningitidis DE8669	DE8669_0722	trpB	tryptophan synthase, beta subunit	automatic	1	1	99.75	0	1	1	1	400	400	1	400	400
	300	295	Neisseria meningitidis FAM18	NMC0650	trpB	tryptophan synthase beta chain	automatic	1	1	97.75	6.43057e-232	1	1	1	400	400	1	400	400
	41	43	Neisseria meningitidis FDAARGOS_209	A6J48_03850	trpB	tryptophan synthase subunit beta	automatic	1	1	98	0	1	1	1	400	400	1	400	400
	121	121	Neisseria meningitidis FDAARGOS_210	A6J49_08925	trpB	tryptophan synthase subunit beta	automatic	1	1	98	0	1	1	1	400	400	1	400	400
	13	13	Neisseria meningitidis FDAARGOS_211	A6J50_00985	trpB	tryptophan synthase subunit beta	automatic	1	1	98.75	0	1	1	1	400	400	1	400	400
	19	20	Neisseria meningitidis FDAARGOS_212	A6J51_00055	trpB	tryptophan synthase subunit beta	automatic	1	1	99.25	0	1	1	1	400	400	1	400	400
	13	13	Neisseria meningitidis FDAARGOS_214	A6J53_08385	trpB	tryptophan synthase subunit beta	automatic	1	1	99.5	0	1	1	1	400	400	1	400	400
	13	13	Neisseria meningitidis FDAARGOS_215	A6J54_11655	trpB	tryptophan synthase subunit beta	automatic	1	1	98.75	0	1	1	1	400	400	1	400	400
	190	195	Neisseria meningitidis L91543	QP84_007640	_	tryptophan synthase subunit beta	automatic	1	1	97.75	0	1	1	1	400	400	1	400	400
	157	158	Neisseria meningitidis LNP21362	N875_03525	_	tryptophan synthase subunit alpha	automatic	1	1	98	0	1	1	1	400	400	1	400	400
	181	183	Neisseria meningitidis LNP24198	H7969_01740	trpB	tryptophan synthase subunit beta	automatic	1	1	97.75	0	1	1	1	400	400	1	400	400
	160	163	Neisseria meningitidis M0579	M0579_01605	trpB	Tryptophan synthase beta chain	automatic	1	1	99.75	0	1	1	1	400	400	1	400	400
	191	191	Neisseria meningitidis M07149	A6L17_03665	_	tryptophan synthase subunit beta	automatic	1	1	97.75	0	1	1	1	400	400	1	400	400
	151	151	Neisseria meningitidis MC58	NMB0699	trpB	tryptophan synthase beta chain	automatic	1	1	98	2.27305e-232	1	1	1	400	400	1	400	400
	152	157	Neisseria meningitidis NZ-05/33	NMBNZ0533_0746	trpB	tryptophan synthase, beta subunit	automatic	1	1	99.75	0	1	1	1	400	400	1	400	400
	151	153	Neisseria meningitidis WUE 2594	NMAA_0536	trpB	tryptophan synthase beta chain	automatic	1	1	97.75	0	1	1	1	400	400	1	400	400
	187	188	Neisseria meningitidis WUE2121	WUE2121_0641	trpB	tryptophan synthase, beta subunit	automatic	1	1	97.75	0	1	1	1	400	400	1	400	400
	154	157	Neisseria meningitidis Z2491	NMA0904	trpB	tryptophan synthase beta chain	automatic	1	1	97.75	6.35494e-232	1	1	1	400	400	1	400	400
